# STREAMLINED PROTEOME-WIDE IDENTIFICATION OF DRUG TARGETS INDICATES ORGAN-SPECIFIC ENGAGEMENT

**DOI:** 10.1101/2024.02.08.578880

**Authors:** Tanveer Singh Batth, Marie Locard-Paulet, Nadezhda T. Doncheva, Blanca Lopez Mendez, Lars Juhl Jensen, Jesper Velgaard Olsen

## Abstract

Proteins are the primary targets of almost all small molecule drugs. However, even the most selectively designed drugs can potentially target several unknown proteins. Identification of potential drug targets can facilitate design of new drugs and repurposing of existing ones. Current state-of-the-art proteomics methodologies enable screening of thousands of proteins against a limited number of drug molecules. Here we report the development of a label-free quantitative proteomics approach that enables proteome-wide screening of small organic molecules in a scalable, reproducible, and rapid manner by streamlining the proteome integral solubility alteration (PISA) assay. We used rat organs *ex-vivo* to determine organ specific targets of medical drugs and enzyme inhibitors to identify novel drug targets for common drugs such as Ibuprofen. Finally, global drug profiling revealed overarching trends of how small molecules affect the proteome through either direct or indirect protein interactions.
