## Supplementary table 3 for "STREAMLINED PROTEOME-WIDE IDENTIFICATION OF DRUG TARGETS INDICATES ORGAN-SPECIFIC ENGAGEMENT"

### Sheet: Main
	Drug	g/m	Solubility	Max Sol (g/l)	Max conc (M)	Stock (M)	Organ	Plate concentrations (mM)	Concentrations tested (mM)	volume from stock (for 60ul)
	DMSO	78.13
	Metformin.HCl	165.62	Water	100	0.603792	0.1, 1	Liver, Muscle, Kidney, Spleen, Brain	100, 1000	1, 10	0.6
	Acetoaminophen	151.163	DMSO	1132	7.48861	0.1	Liver, Muscle, Kidney, Spleen, Brain	100, 1000	1, 10	0.6
	Acetylsalicylic acid	180.16	DMSO	100	1	0.1	Liver, Muscle, Kidney, Spleen, Brain	100, 1000	1, 10	0.6
	Methapyrilene.HCl	261.387	DMSO	14	0.0535604	0.1	Liver, Muscle, Kidney, Spleen, Brain	10, 100	.1, 1	0.6
	Ibuprofen	206.28	DMSO	41	0.198759		Liver, Muscle, Kidney, Spleen, Brain	10, 100	.1, 1	0.6
	Carbamazepine	236.27	DMSO	69	0.292039	0.1	Liver, Muscle, Kidney, Spleen, Brain	10, 100	0.1, 1	0.6
	Naproxen	230.259	DMSO	100	0.434294	0.1	Liver, Muscle, Spleen, Kidney	10, 100	0.1, 1	0.6
	Nimesulide	308.311	DMSO	62	0.201096	0.1	Liver, Muscle, Spleen, Kidney, Brain	10, 100	0.1, 1	0.6
	Diclonfenac sodium salt	318.13	DMSO	135	0.424355		Liver, Muscle, Spleen, Kidney, Brain	10, 100	0.1, 1	0.6
	Valproic acid	144.211	Water	50	0.346714	0.1	Liver, Muscle, Spleen, Kidney, Brain	100, -	1, 10	0.6, 1.73
	Lomustine	233.69	DMSO	47	0.201121	0.1	Liver, Muscle, Spleen, Kidney, Brain	20	0.2	0.6
	5-flourouracil	130.078	DMSO	1	0.0076877	0.1	Liver, Muscle, Spleen, Kidney	20	0.2	0.6
	Docetaxel	807.88	DMSO	80.79	0.100002	0.01	Liver, Muscle, Spleen, Kidney	10	0.1	0.6
	Etoposide	588.56	DMSO	100	0.169906	0.02	Liver, Muscle, Spleen, Kidney	10	0.1	0.6
	Adriamycin hydrochloride (doxorubicin)	579.98	Water	50	0.0862099	0.05	Liver, Muscle, Spleen, Kidney	10	0.1	0.6
	4-hydroxytamoxifen	371.515	DMSO	66	0.177651	0.05	Liver, Muscle, Spleen, Kidney	10	0.1	0.6
	Dimethyl fumerate	144.127	DMSO	29	0.201211	0.2	Liver, Muscle, Spleen, Kidney	20	0.2	0.6
	Cobimetinib	531.31	DMSO	100	0.188214	0.01	Liver, Muscle, Spleen, Kidney	10	0.1	0.6
	Afatanib	485.937	DMSO	97	0.199614		Liver, Muscle, Spleen, Kidney	10	0.1	0.6
	SHP099	388.72	DMSO	78	0.200659	0.01	Liver, Muscle, Spleen, Kidney	10	0.1	0.6
	RMC-4550	437.36	DMSO	100	0.228645	0.01	Liver, Muscle, Spleen, Kidney	10	0.1	0.6
	Palbociclib HCl	483.99	Water	50	0.103308	0.01	Liver, Muscle, Spleen, Kidney	10	0.1	0.6
