## Supplementary table 4 for "STREAMLINED PROTEOME-WIDE IDENTIFICATION OF DRUG TARGETS INDICATES ORGAN-SPECIFIC ENGAGEMENT"

### Sheet: TanimotoPairs
Supplementary Table: Drug pairs with Tanimoto index > 0.6 (mutually excluded for statistics)
drug1	drug2
etoposide	doxorubicin
doxorubicin	etoposide
naproxen	ibuprofen
ibuprofen	naproxen
SHP099	RMC-4550
RMC-4550	SHP099

### Sheet: DrugPairsOneCommonTarget
Supplementary Table: Drug pairs with minimum one common target (mutually excluded for statistics)
drug1	drug2
acetylsalicylic acid	acetylsalicylic acid
diclofenac	acetylsalicylic acid
ibuprofen	acetylsalicylic acid
naproxen	acetylsalicylic acid
nimesulide	acetylsalicylic acid
paracetamol	acetylsalicylic acid
tamoxifen	acetylsalicylic acid
afatinib	afatinib
docetaxel	afatinib
doxorubicin	afatinib
palbociclib	afatinib
tamoxifen	afatinib
carbamazepine	carbamazepine
etoposide	carbamazepine
methapyrilene	carbamazepine
tamoxifen	carbamazepine
cobimetinib	cobimetinib
acetylsalicylic acid	diclofenac
diclofenac	diclofenac
ibuprofen	diclofenac
naproxen	diclofenac
nimesulide	diclofenac
paracetamol	diclofenac
tamoxifen	diclofenac
dimethyl fumarate	dimethyl fumarate
afatinib	docetaxel
docetaxel	docetaxel
doxorubicin	docetaxel
etoposide	docetaxel
tamoxifen	docetaxel
afatinib	doxorubicin
docetaxel	doxorubicin
doxorubicin	doxorubicin
etoposide	doxorubicin
methapyrilene	doxorubicin
tamoxifen	doxorubicin
carbamazepine	etoposide
docetaxel	etoposide
doxorubicin	etoposide
etoposide	etoposide
tamoxifen	etoposide
fluorouracil	fluorouracil
acetylsalicylic acid	ibuprofen
diclofenac	ibuprofen
ibuprofen	ibuprofen
naproxen	ibuprofen
nimesulide	ibuprofen
paracetamol	ibuprofen
tamoxifen	ibuprofen
metformin	metformin
tamoxifen	metformin
carbamazepine	methapyrilene
doxorubicin	methapyrilene
methapyrilene	methapyrilene
nimesulide	methapyrilene
tamoxifen	methapyrilene
acetylsalicylic acid	naproxen
diclofenac	naproxen
ibuprofen	naproxen
naproxen	naproxen
nimesulide	naproxen
paracetamol	naproxen
tamoxifen	naproxen
acetylsalicylic acid	nimesulide
diclofenac	nimesulide
ibuprofen	nimesulide
methapyrilene	nimesulide
naproxen	nimesulide
nimesulide	nimesulide
paracetamol	nimesulide
tamoxifen	nimesulide
afatinib	palbociclib
palbociclib	palbociclib
acetylsalicylic acid	paracetamol
diclofenac	paracetamol
ibuprofen	paracetamol
naproxen	paracetamol
nimesulide	paracetamol
paracetamol	paracetamol
tamoxifen	paracetamol
RMC-4550	RMC-4550
SHP099	RMC-4550
RMC-4550	SHP099
SHP099	SHP099
acetylsalicylic acid	tamoxifen
afatinib	tamoxifen
carbamazepine	tamoxifen
diclofenac	tamoxifen
docetaxel	tamoxifen
doxorubicin	tamoxifen
etoposide	tamoxifen
ibuprofen	tamoxifen
metformin	tamoxifen
methapyrilene	tamoxifen
naproxen	tamoxifen
nimesulide	tamoxifen
paracetamol	tamoxifen
tamoxifen	tamoxifen
valproic acid	valproic acid
